# Sugar signaling modulates SHOOT MERISTEMLESS expression and meristem function in Arabidopsis

**DOI:** 10.1101/2023.01.08.522175

**Authors:** Filipa L. Lopes, Pau Formosa-Jordan, Alice Malivert, Leonor Margalha, Ana Confraria, Regina Feil, John E. Lunn, Henrik Jönsson, Benoît Landrein, Elena Baena-González

## Abstract

In plants, development of all above-ground tissues is controlled by the shoot apical meristem (SAM) which balances cell proliferation and differentiation to allow life-long growth. To maximize fitness and survival, meristem activity is adjusted to the prevailing conditions through a poorly understood integration of developmental signals with environmental and nutritional information. Here, we show that sugar signals influence SAM function by altering the protein levels of SHOOT MERISTEMLESS (STM), a key regulator of meristem maintenance. STM is less abundant in the inflorescence meristems of plants grown or treated under limiting light conditions, with lower STM levels correlating with lower sugar content in these meristems. Additionally, sucrose but not light is sufficient to sustain STM accumulation in excised inflorescences. Plants overexpressing the α1-subunit of SUCROSE-NON-FERMENTING1-RELATED KINASE 1 (SnRK1) accumulate less STM protein under optimal light conditions, despite higher sugar accumulation in the meristem. Furthermore, SnRK1α1 interacts physically with STM, suggesting a direct local repression. Surprisingly, silencing *SnRK1α* in the meristem leads to reduced *STM* expression and severe developmental phenotypes previously associated with STM loss-of-function. Altogether, we demonstrate that sugars promote STM accumulation and that the SnRK1 sugar sensor plays a dual role in the SAM, limiting STM abundance under unfavorable conditions but being required for overall meristem organization and integrity. This highlights the importance of sugars and SnRK1 signaling for the proper coordination of meristem activities.
