## Supplementary Table S1 for "Sugar signaling modulates SHOOT MERISTEMLESS expression and meristem function in Arabidopsis"

### Sheet: Primers
qRT-PCR primers	Name	Sequence
STM (At1g62360)	STM_F	TCGACTTCTTCCTCGGATGACCCA
	STM_R	TCTCCGGTTATGGAGAGACAGCAA
HB25 (At5g65410)	HB25_F	ACGGCTGAGCAAAAGGAAAG
	HB25_R	GATGAAGTGGTGAAGGCGAC
AIL7 (At5g65510)	AIL7_F	CGGAACCTTTGCAACCGAA
	AIL7_R	AGAAGAGGACGGAAGCAACT
DIN10 (At5g20250)	DIN10_F	GATTCTTCGTGCTCGACTCC
	DIN10_R	TTAGCAAGCTGACACCATCAC
SEN5 (At3g15450)	SEN5_F	GCGAAACTCTCTCCGACTTC
	SEN5_R	CCACAGAACAACCTTTGACG
DRM2 (At2g33830)	DRM2_F	CTTCGACAAGCCTTCTCACC
	DRM2_R	TCGTCGCTGTATAGCCAATC
UBQ10 (At4g05320)	UBQ10_F	GGCCTTGTATAATCCCTGATGAATAAG
	UBQ10_R	AAAGAGATAACAGGAACGGAAACATAGT
UBC21 (At5g25760)	UBC21_F	CTGCGACTCAGGGAATCTTCTAA
	UBC21_R	TTGTGCCATTGAATTGAACCC
Cloning primers	Name	Sequence	Description
amiRNAα-1	amiRNAα-1_1	gaTGATAGCAACCTTATGCGCTGtctctcttttgtattcc	Generation of amiRNAα-1 and cloning into pHBT
	amiRNAα-1_2	gaCAGCGCATAAGGTTGCTATCAtcaaagagaatcaatga
	amiRNAα-1_3	gaCAACGCATAAGGTAGCTATCTtcacaggtcgtgatatg
	amiRNAα-1_4	gaAGATAGCTACCTTATGCGTTGtctacatatatattcct
amiRNAα-2	amiRNAα-2_1	gaTACTGAAGTCCAAGAGCGCATtctctcttttgtattcc	Generation of amiRNAα-2 and cloning into pHBT
	amiRNAα-2_2	gaATGCGCTCTTGGACTTCAGTAtcaaagagaatcaatga
	amiRNAα-2_3	gaATACGCTCTTGGAGTTCAGTTtcacaggtcgtgatatg
	amiRNAα-2_4	gaAACTGAACTCCAAGAGCGTATtctacatatatattcct
Gateway - amiRNAα-1/amiRNAα-2	amiRNAα-attB1	GGGGACAAGTTTGTACAAAAAAGCAGGCTTACAAACACACGCTCGGACG	GW cloning of amiR1011 from pHBT to pDONR221
	amiRNAα-attB2	GGGGACCACTTTGTACAAGAAAGCTGGGTCCATGGCGATGCCTTAAATAAAG
Gateway - STM	STM -attB1	GGGGACAAGTTTGTACAAAAAAGCAGGCTTAATGGAGAGTGGTTCCAACAG	GW cloning of STM to pDONR221
	STM -attB2	GGGGACCACTTTGTACAAGAAAGCTGGGTTAAGCATGGTGGAGGAGATGTG

### Sheet: Plant Lines
PLANT LINE	REFERENCE
35S::SnRK1α1 (SnRK1α1-OE)	Jossier et al., 2009 Plant J
pSTM::STM-VENUS	Heisler et al., 2005 Curr Biol	The STM promoter corresponds to 5.7 kb
pTCSn::GFP	Zürcher et al., 2013 Plant Phys
proSnRK1α1::SnRK1α1-GFP/snrk1α1-3	Crozet et al., 2015 Plant J

### Sheet: Antibodies
Antibody - short name	Antibody - full description	Source	Company	Product number		Dilution	Dilution buffer
Anti-SnRK1α1	Anti-SnRK1α1	Custom-made	Belda-Palazón et al., 2020	Belda-Palazón et al., 2020	Rabbit polyclonal	1:4000	1% w/v nonfat dry milk in 1X TBS
Anti-phospho-AMPKα (T172)	Phospho-AMPKalpha (Thr172) (40H9) Antibody Ab#1	Commercial	Cell Signaling	2535	Rabbit monoclonal	1:1000	1% w/v nonfat dry milk in 1X TBS
Anti-STM	Anti-STM (Homeobox protein SHOOT MERISTEMLESS)	Commercial	Agrisera	AS11 1764	Rabbit polyclonal	1:1000	1% w/v nonfat dry milk in 1X TBS
Anti-TUBULIN	Arabidopsis β-Tubulin (F-1)	Commercial	Santa Cruz Biotechnology, Inc.	sc-166729	Mouse monoclonal	1:1000	1% w/v nonfat dry milk in 1X TBS
Anti-mouse-PRX	Peroxidase Affinipure goat anti-mouse IgG (H+L), Secondary antibody	Comercial	Jackson ImmunoResearch Lab, inc	115035146	Goat polyclonal	1:20000	1% w/v nonfat dry milk in 1X TBS
Anti-rabbit-PRX	Peroxidase Affinipure goat anti-rabbit IgG (H+L), Secondary antibody	Comercial	Jackson ImmunoResearch Lab, inc	111035144	Goat polyclonal	1:20000	1% w/v nonfat dry milk in 1X TBS
